# Balanced mitochondrial and cytosolic translatomes underlie the biogenesis of human respiratory complexes

**DOI:** 10.1101/2021.05.31.446345

**Authors:** Iliana Soto, Mary Couvillion, Erik McShane, Katja G. Hansen, J. Conor Moran, Antoni Barrientos, L. Stirling Churchman

## Abstract

Oxidative phosphorylation (OXPHOS) complexes consist of nuclear and mitochondrial DNA-encoded subunits. Their biogenesis requires cross-compartment gene regulation to mitigate the accumulation of disproportionate subunits. To determine how human cells coordinate mitochondrial and nuclear gene expression processes, we established an optimized ribosome profiling approach tailored for the unique features of the human mitoribosome. Analysis of ribosome footprints in five cell types revealed that average mitochondrial synthesis rates corresponded precisely to cytosolic rates across OXPHOS complexes. Balanced mitochondrial and cytosolic synthesis did not rely on rapid feedback between the two translation systems. Rather, *LRPPRC*, a gene associated with Leigh’s syndrome, is required for the reciprocal translatomes and maintains cellular proteostasis. Based on our findings, we propose that human mitonuclear balance is enabled by matching OXPHOS subunit synthesis rates across cellular compartments, which may represent a vulnerability for cellular proteostasis.

---

Of the >1000 proteins that localize to human mitochondria (*1*), only 13 are encoded on mitochondrial DNA (mtDNA) and synthesized by mitochondrial ribosomes (mitoribosomes) in the mitochondrial matrix. These proteins, which comprise the core subunits of the oxidative phosphorylation (OXPHOS) complexes, are co-assembled with >45 nuclear DNA (nDNA) encoded OXPHOS subunits that are synthesized by cytosolic ribosomes (cytoribosomes) and imported into mitochondria. The coordinated expression of the nuclear and mitochondrial genomes maintains mitonuclear balance, in which mtDNA- and nDNA-encoded OXPHOS subunits are in equilibrium, ensuring accurate assembly and proper function of complexes (*2–4*). Unassembled subunits can overwhelm proteostasis pathways and assembly intermediates are at risk of producing reactive oxygen species (ROS); both of these consequences are detrimental to the cell and lead to disease and aging phenotypes (*5–9*). In *S. cerevisiae*, cytosolic and mitochondrial translation programs occur synchronously during OXPHOS biogenesis (*10*). Thus, cross-compartment translation regulation (*9*) contributes to mitonuclear balance in yeast cells.

Expression and regulation of mtDNA differ substantially between fungal and animal cells. Yeast mt-mRNAs have long 5’ leaders (up to ∼1 kb) to which nuclear DNA-encoded translation activators (TA) bind to recruit mitoribosomes to particular mt-mRNAs, enabling nuclear gene expression to directly control mitochondrial translation (*11–13*). However, analogous mechanisms of translational control are not thought to exist in human cells. Human mtDNA molecules are transcribed as two polycistronic transcripts that are processed largely through the excision of mt-tRNAs flanking protein-coding mt-mRNAs, leaving most mt-mRNAs leaderless. In addition, most yeast TAs are not conserved in humans, and those that are serve different functions (*14*). To date, only one TA for human mitochondrial translation has been identified (*15*). Furthermore, in human cells, protein quality control pathways rapidly degrade superstoichiometric nuclear DNA-encoded OXPHOS subunits (*4, 9, 16*), and multiple transcriptional programs adapt mitochondrial activity to environmental perturbations (*17, 18*). Thus, human and yeast cells may use different strategies to balance mitonuclear expression and OXPHOS assembly.

In this study, we quantify mitoribosome density across all transcripts with subcodon resolution in five human cell types. The resultant detailed view of translation across the 13 canonical open reading frames (ORF) revealed features of translation initiation on leaderless mt-mRNAs and a downstream ORF in the 3’ UTR of *MT-ND5*. Remarkably, we find that average synthesis of nDNA- and mtDNA-encoded OXPHOS subunits for each complex were highly correlated in all cell types analyzed. In contrast to the situation in yeast, correlated translatomes in human cells were not achieved through rapid crosstalk between cytosolic and mitochondrial translation systems. Instead, we find that the nDNA-encoded protein LRPPRC, which stabilizes most mt-RNAs and promotes their polyadenylation and loading onto the mitoribosome (*19–23*), was required to balance mitochondrial and cytosolic protein synthesis.
