## Supplementary material for "Balanced mitochondrial and cytosolic translatomes underlie the biogenesis of human respiratory complexes": Table S1

### Sheet: Sheet1
	Fibroblast-1	Fibroblast-2	Fibroblast-3	Myoblast-1	Myoblast-2	Myoblast-7	Myoblast-8	Myocyte-1	Myocyte-2	Hela-1	Hela-2	Hela-3	Hela-4	HelaIP-1	HelaIP-2	HEK-1	HEK-2	HEK-3	Fibro_ Rooijers-1	Fibro_ Rooijers-2	HEK_ Pearce-1	HEK_ Pearce-2	HCT116_Li-1	HCT116_Li-2
Input (reads)	51189813	45793559	29707323	30831404	17303727	29389967	41247002	16766080	20835927	44725476	56044374	42802064	55486579	80874366	108874302	90125260	68701228	76691782	137711319	173356077	108681576	60270639	69191305	47527044
Cyto rRNA (%)	43.1589	37.1148	50.1347	62.3586	63.3601	38.1223	37.8787	68.3185	67.4164	60.4069	70.9437	61.8634	74.7846	8.05013	7.29551	63.2051	53.8073	53.2527	78.1479	65.7196	65.3785	64.0758	42.8611	40.2261
Cyto tRNA (%)	3.1164	3.552	7.02414	1.62925	1.67447	8.75339	8.4459	3.67699	2.24622	2.52725	3.1719	2.37111	2.02963	6.42076	5.82906	5.28732	7.43793	7.74344	11.5772	17.2133	15.7211	7.87279	37.4791	41.1251
Mito rRNA (%)	25.9986	29.9012	7.33486	11.1836	10.2175	7.74976	7.81052	5.71661	8.32949	7.77465	3.31701	4.87766	3.35442	23.8321	18.3311	5.83978	9.75632	10.2017	0.148274	0.503946	1.8907	1.31687	3.38345	2.92677
Mito tRNA (%)	2.44986	3.55947	2.07397	5.5933	5.00909	2.152	2.21253	2.08367	1.73038	0.950257	0.706465	0.562914	0.508391	3.51028	1.99247	4.75734	2.46861	2.57895	0.0128217	0.0252065	0.102608	0.364868	0.687867	0.582975
Mito mRNA (%)	2.98027	5.69009	4.04743	2.4354	2.44271	3.75602	3.89539	1.33917	1.19363	8.98545	7.71908	11.2686	5.35519	16.0185	17.5459	6.37016	6.00657	6.15451	0.0531677	0.0727145	0.428599	1.28953	0.274244	0.320672
Other (%)	16.3226	14.6671	21.418	11.9832	11.1139	24.7906	25.4906	12.9801	13.2745	16.0505	11.3267	16.6411	11.6533	30.8027	35.7521	11.3501	15.8888	15.3961	8.08203	10.952	15.241	20.4724	2.96932	0.0463063
Unmapped (%)	5.97335	5.51542	7.96688	4.81668	6.18223	14.6759	14.2664	5.88497	5.8094	3.30503	2.81515	2.41521	2.31452	11.3656	13.2538	3.19016	4.63451	4.67262	1.97854	5.5132	1.23753	4.60781	12.345	14.7721
Mito mRNA (w/o PCR dups)	716761	1535903	163773	285510	147707	409881	719181	79942	50902	3332353	3258692	3938206	2347201	1085712	1265475	2547627	3908685	4296748	NA	NA	NA	NA	NA	NA
PCR duplicates (%)	53.0175	41.0559	86.3793	61.976	65.0547	62.8695	55.2395	64.3952	79.5331	17.0806	24.6739	18.3487	21.0072	91.6192	93.3755	55.625	5.28037	8.9673	NA	NA	NA	NA	NA	NA
Spike-in (w/o PCR dups)	50380	103479	39572	73910	34521	11385	21054	8060	18038	1785	2185	345096	260819	118943	163196	3218	64092	69500	NA	NA	NA	NA	NA	NA
Spike-in (%)	6.56724	6.31207	19.4605	20.5637	18.9439	2.70257	2.84423	9.15888	26.1648	0.0535371	0.0670065	8.05677	10.0007	9.87362	11.4229	0.126154	1.61328	1.59176	NA	NA	NA	NA	NA	NA
Size range used for A site	31-33 nt	31-33 nt	32-34 nt	31-33 nt	31-33 nt	31-33 nt	31-33 nt	31-33 nt	31-33 nt	33-35 nt	33-35 nt	33-35 nt	33-35 nt	33-35 nt	33-35 nt	32-34 nt	32-34 nt	32-34 nt	32-34 nt	32-34 nt	32-34 nt	32-34 nt	28-31 nt	28-31 nt
Periodicity (reads on subcodon pos 2)	0.69	0.67	0.48	0.64	0.66	0.53	0.52	0.66	0.65	0.45	0.46	0.46	0.48	0.47	0.46	0.46	0.41	0.41	0.51	0.5	0.49	0.5	0.42	0.41
Percent codons covered	97	99.2	91.2	87.8	79.2	91.3	94.5	77.6	48.2	99.4	99.2	99.4	93.3	97.2	97	99.4	99.4	99.2	37.9	44.3	64.1	57.1	88.6	89.4
Coverage-adjusted periodicity	0.6693	0.66464	0.43776	0.56192	0.52272	0.48389	0.4914	0.51216	0.3133	0.4473	0.45632	0.45724	0.44784	0.45684	0.4462	0.45724	0.40754	0.40672	0.19329	0.2215	0.31409	0.2855	0.37212	0.36654
Ave. codon coverage (reads)	32	87	15	20	10	21	36	4	2	209	228	366	68	41	43	198	212	224	2	6	21	12	13	13
Table S1. Library composition and quality characteristics for wild type, untreated samples. Input counts are the number of reads with adapter found that are ≥ 11 nt long after adapter and UMI trimming. The size range used for A site transformation was chosen based on the peak of RPF read length distribution (e.g. full length reads) and unambiguous offset determination. Periodicity is the percent …
