## Supplementary material for "Balanced mitochondrial and cytosolic translatomes underlie the biogenesis of human respiratory complexes": Table S2

### Sheet: Table S2 legend
Table S2. Relative synthesis values for OXPHOS subunits. Mitoribosome profiling, cytoribosome profiling, and RNA-seq relative synthesis values used in Figures 3, 4, and S5. Mito-encoded subunit synthesis is expressed in transcripts per 10,000, and nuclear-encoded subunit synthesis is expressed in RPKM as described in Methods.

### Sheet: Mitoribosome profiling
transcripts per 10,000
	Fibroblast-1	Fibroblast-2	Fibroblast-3	Myoblast-1	Myoblast-2	Myoblast-7	Myoblast-8	Myocyte-1	Myocyte-2	Hela-1	Hela-2	Hela-3	Hela-4	HelaIP-1	HelaIP-2	HEK-1	HEK-2	HEK-3	HEK_KO-1	HEK_KO-2	HEK_KO-3	HEK_KOplWT-1	HEK_KOplWT-2	HEK_KOplWT-3	Fibroblast_DMSO30m-1	Fibroblast_DMSO30m-2	Fibroblast_CHX30m_1	Fibroblast_CHX30m-2	Fibroblast_NT-1	Fibroblast_NT-2	Fibroblast_ANX2h-1	Fibroblast_ANX2h-2	Hela_noDrug	Hela_plusDrug
MT-ND1	142.5	140.9	182.4	227.6	262.6	249.6	245	245.4	143	162.9	213	157.6	250.3	168.7	203.5	131.1	119.2	120.3	88.3	83.4	78.7	167.2	161	167.2	238.9	210.7	259.3	266.2	231.8	162.4	323.9	265.4	96	115.9
MT-ND2	274.9	284.6	257.5	385.7	386.4	310.2	307	353.2	239.8	314.1	312.8	313.4	274.1	286.7	303	197.7	187.3	190	204.3	193.2	183.8	251	233.1	242.4	288.7	306.2	338.9	349	144.7	155.9	183.1	227	230.9	311.5
MT-ND4L	289.1	342.9	266.3	293.3	347.5	185.1	191.9	256.9	306.1	266.2	318.6	298.6	233.9	209.2	216.1	365.8	339.8	354.7	455.3	461.6	442.1	398.4	438.6	434.6	291.1	250.3	400.3	385.2	433.5	245.3	416.5	296.3	348.8	501.5
MT-ND4	213.6	208.4	188.6	99.1	111.7	156.1	153.8	164.6	107.6	247.7	224.9	252.8	211.5	212.5	208.4	147.4	139.7	140.9	104	92.8	89.1	172.5	168.8	171.3	197.4	222.2	203	214.6	154.5	176.6	171.9	211.2	146.5	189
MT-ND6	806.8	822	631.9	829.3	729.7	665.6	675.7	1395.8	1341.9	569.3	476.7	601.4	490.6	1247.2	1165.1	915.4	1414.4	1406	5703.8	6106.6	6196.2	910.2	889.9	762.1	1113	1053.4	755	881.8	820	871	573.9	650	343.8	509.7
MT-ND5	482.4	462.1	457.8	263	272.2	604.4	607.7	486.6	279.5	600.5	638	597.9	672.9	525.4	539.4	386	346.4	351.4	676.7	612.4	599.3	559.7	515.4	524.6	456.9	483.3	495	459.6	339.2	383.5	363.1	390.1	433.1	494.9
MT-ND3	493	502.8	446.9	473.9	424.3	441.1	449.9	472.1	866.5	679.4	816	717.6	696.4	520.4	719.2	707.5	689.1	671.4	735.1	681.8	682.3	1310.2	1279.1	1253.6	677.8	572.8	542.6	480.9	357.1	412.8	365.1	542.5	789.1	800.5
MT-CYB	912.3	897.3	803.2	881.1	809.6	1131.2	1129.5	951.7	535.2	973.9	1042.2	1009.4	1097.6	890.3	840.9	579.8	519.5	529.4	343.5	323.2	308.6	703.9	679	690.1	824.8	876.8	847.2	815.8	670.8	713.3	737.9	779.7	629.7	621
MT-CO1	2466.1	2331.4	1934.4	989.2	1123.9	2106.1	2106.4	1678.2	1075.1	1390.7	1656.7	1394.6	1719.3	1625.1	1582.6	915.8	837	847.9	103.3	92.4	93.3	660.5	671.3	679.4	2213.2	2061.9	2055.3	1935.4	3035.7	2766.4	2910.6	2461.1	773.6	590.1
MT-CO2	1373.7	1362.1	1042.5	1654.7	1671.1	1942.2	1951.2	1573.9	1315	1342.7	1133.2	1217.1	1326	1291.5	1125.3	1644.9	1470.5	1484.7	201	171.7	179.6	1220.6	1185	1228.3	1222.9	1202.7	1305.2	1291.3	1365.5	1375.3	1207.9	1039.8	1179.9	1016.5
MT-CO3	927.8	887.5	1182.9	934.7	853.2	1067	1077.3	911.8	836.4	1137.1	1310.9	1135.1	1401.2	1121.3	1123.8	1025.2	885.9	890.3	184.1	168.5	170.5	1089	1203	1200.3	1075.6	1144.1	1061.8	1018.5	1732.5	1648.3	1854.4	1652.1	965.5	958.7
MT-ATP8	1069	1200.3	1706.2	1991.6	2108.1	524.3	488.9	893.3	2074.1	1421.1	1040.5	1323.5	912.7	1191.3	1351.4	1979.6	2095.1	2053.7	935.5	766.1	717.7	1525	1555.7	1636	825.8	944.1	1065.7	1197.6	173.9	470.9	237.5	648.1	3012	3079.2
MT-ATP6	548.7	557.8	899.5	976.7	899.6	617.1	615.8	616.5	879.8	894.4	816.7	981.1	713.5	710.4	621.3	1003.6	956.2	959.4	265.3	246.3	258.8	1031.8	1020	1010	573.8	671.6	670.7	704.2	540.8	618.3	654.3	836.7	1051.2	811.5

### Sheet: Cytoribosome profiling
RPKM
	Fibroblast-Tirosh	Myoblast-5	Myoblast-6	Myocyte-5	Myocyte-6	Hela_Wu-1	Hela_Wu-2	HEK-1	HEK-2	HEK-3	HEK-4	HEK_KO-2	HEK_KO-3	HEK_KOplWT-2	HEK_KOplWT-3	HEK_CAP-3	HEK_CAP-4
NDUFS1	41.4	69	69.4	104.5	114.3	156.6	145.4	78.5	80.5	104.3	109.2	99.1	98	105.2	110.7	113.1	115.3
NDUFV1	56.7	65	62.7	73.4	80.7	110.5	86.7	131.8	129.5	142.5	153.9	161.7	156.4	205.4	189.3	149.9	149.5
NDUFS2	46.5	84.6	84.5	114.4	124.8	122.2	104.3	157.9	157.5	181	175.1	168.6	168.3	182.1	169.2	183	180.6
NDUFS3	59.7	45.2	47.3	78.4	75.7	123.1	100.7	144.7	143.7	119.3	120.6	124	115.9	123.7	119.8	128.4	120.2
NDUFV2	116.9	78.7	82	132.4	141	150.3	162.8	107	105.4	107.6	104.8	101	111.1	119.7	117.6	112.6	103.6
NDUFS7	93.9	62.7	63.9	64.5	64	158.3	126.6	132.7	133	121.7	122.7	176.7	172.3	235.1	192.5	131.4	131.2
NDUFS8	152.1	106.6	107.6	114.7	101.6	201.1	162.9	198	199.6	183	171.9	297.9	279.5	358.3	321.7	213.4	203.8
CYC1	95.9	114.8	123.3	171.4	155.5	420.1	303.6	344.4	342.5	299.6	302.2	351.5	342.2	437.5	372.9	322.4	316.2
UQCR10	630.9	328.7	336.9	410.7	401.3	561.4	428.6	839.5	825.5	866	819.6	977.6	1008.4	1350	1455.5	907.6	854.7
UQCR11	1100.4	312.7	298.5	358.1	371.8	770.3	596.9	498.6	426.5	416.9	397.2	645	602.5	1083.8	1145.1	449.9	393.1
UQCRB	329.2	126.6	113.2	125.1	129.9	703	447.5	322.7	293.3	391.5	403.6	295.4	334.3	213.8	265.6	373.8	290.1
UQCRC1	140	142.1	141.4	141.3	137.2	228.1	213.9	223.4	227.6	190.1	190.5	189.2	177.1	243.1	202.2	213.2	213.5
UQCRC2	74.9	87.4	89.5	128.2	137.3	185.9	173.7	195.5	197.8	228.2	228.9	217.2	221	227.2	213	210.8	193.9
UQCRFS1	148.7	136.5	139.5	160.3	164.6	323.8	313.5	273.7	270.9	249.4	245.2	224.7	213.3	307.1	288.9	262	236.8
UQCRH	348.7	141.9	144.3	150.7	149.9	705.6	535.5	372.9	372.1	395.3	388.5	573.1	625	629.1	722.6	448.1	423.6
UQCRQ	1058.8	466	422	522.8	498.4	989	914.8	721.4	704.1	728.5	719.7	1215.2	1202.8	1751.6	1980.1	885.6	743.5
COX4I12	517.8	320.2	327.8	313.5	314.2	724.7	581	659.4	659.4	602.8	624.9	660.1	688.1	762	674.2	607.3	597.8
COX5A	174.4	164.5	158.7	249.3	260.6	400.7	331.6	363.4	352.7	424.2	420.5	439.2	435.5	525.2	486.5	432.1	382.8
COX5B	721.6	316	337.9	367.5	355	541.5	485.1	644.8	632.7	673.2	618.8	881.3	916.9	990.8	848.5	664.2	689.4
COX6A12	954.7	498.4	523.4	874.4	912.9	983	664.3	1013.2	992.7	1082.8	1040.7	1327	1352.6	1214.6	1401.4	1095.1	1018.9
COX6B12	780.3	348	354.2	310.7	318.3	819.1	715.5	694.2	660.5	729.7	677.9	801.9	819.5	691.7	771.2	715.8	646.3
COX7A12	608.6	218.8	205.4	303.6	294.8	424	386.7	202.9	193.7	258.7	280.1	377.3	388.7	441.9	474.4	320.1	330.5
COX7B12	634.9	244.5	252.3	397.6	392.7	1536.7	1263.2	803.9	774.1	891.9	823.9	1067.4	1190.5	941.2	1090.6	985.1	860.8
COX6C	809.7	359.3	380.7	409.5	415.7	957	643.2	559.7	528.7	749.5	756.8	781.9	907.7	961.7	1053.4	782	737.3
COX7C	1150.1	513	499.2	635.8	646.8	2342.4	2167.6	1454.3	1422.2	1759.3	1697.9	2693.9	2759.3	2722.4	2906.4	1731.1	1503
COX8A	1284.1	626.7	654.3	543.1	562	1265.4	1052.8	716.7	742.5	722.3	727.9	1358.3	1223.3	1477.3	1671.4	814	791.2
ATP5F1A	205.1	236.2	233.4	303.9	320.1	328.2	306.3	438	446.9	446.6	454.4	411.7	400.5	407.3	375.3	439.5	401.9
ATP5F1B	326.7	544.7	547.8	635.7	663.7	1216.1	1023.1	1046.6	1043.9	1061.3	1090.7	1018.9	987.7	1221	1106.2	1162	1142.6
ATP5F1C	214.5	168.6	161.9	213.5	217.8	401.3	342.3	341.6	344	359.9	349.7	345.5	339.9	329.6	307.6	354.8	317.2
ATP5F1D	292	269.3	292	315.7	331.9	690.2	540.3	460.3	494	429.5	431	454.5	446.6	468	380.5	385.2	396.5
ATP5F1E	2641.6	640.3	518.5	643.1	647.6	2180.7	2088.1	422.6	404.6	426.1	523.2	458.1	477	676.3	797.6	517.5	562.9
ATP5IF1	403.7	151.9	139.8	110.5	124.3	680.4	565.4	422.4	404.7	491.5	471.5	470.4	504	556.5	539	481.5	496.8
ATP5MC123	1017.2	966.6	921.6	1161.4	1199.9	1986	1552.9	2348.7	2363.1	2497.1	2652.8	2450.9	2365.1	2736.6	2695.5	2560.5	2300.6
ATP5MD	735.8	340.3	274.7	395.8	405.3	663.4	639.3	442.1	413.8	567.4	569.9	658	731.5	644	823.2	654.7	583
ATP5ME	537.8	230.9	242.3	240	258.8	496.5	392.9	424.4	425	424.8	408.3	393.1	443.2	620.5	676	429.2	350.7
ATP5MF	705.5	442	411.2	450.2	467.4	1064.4	857.8	716.6	697.1	770.6	736.9	882.7	918	982.6	1118.5	826.1	722.4
ATP5MG	571.3	330.9	323.5	322	306.6	381	325.7	619.4	604.7	580.4	624.9	611.5	621.4	598.6	615.5	598.4	541.8
ATP5MPL	141.8	53.2	52.6	61.4	66.4	268	199.3	197.4	184.5	160.1	173.4	198.5	194.7	192.5	207.7	184	148.6
ATP5PB	216.1	163.2	145.2	192.3	205.3	432.4	383.9	461	447.4	487.2	482.9	481.7	505.6	458.6	419.2	491.5	462.7
ATP5PD	389.1	196.6	197.4	251.8	236.9	458	350.6	257.4	258.1	310.8	304.2	298.7	329.6	300.1	338.5	310.4	276.8
ATP5PF	293	163.8	156	249.9	225.6	176.1	194.8	238.8	233.6	228.1	215.9	245.5	288.6	389	396	285.7	278.6
ATP5PO	238.2	187.2	188.5	209	209.4	191.8	172.8	415.8	403.7	445.6	445.5	409.3	429.2	455.4	467.8	454.3	394.5

### Sheet: RNA-seq
transcripts per 10000
	Fibroblast-3	Myoblast-3	Myoblast-4	Myocyte-3	Myocyte-4	Hela-5	Hela-6	HEK-1	HEK-2	HEK-3	HEK-4	HEK_KO-2	HEK_KO-3	HEK_KOplWT-2	HEK_KOplWT-3
MT-ND1	413.4	392.5	355.4	310.3	350.4	201.8	240.6	274.7	305	328.8	328.7	271.4	317.2	416.4	365.2
MT-ND2	207.3	323.4	324.2	325	370.5	293.8	341.8	205.8	246.4	147	177.7	259.9	234.2	267.9	227.7
MT-ND4L	697	976.5	1022.2	860.2	960.2	1311	1291.6	815.5	951.2	596.2	694.3	1124.4	1212.1	825.1	734
MT-ND4	747.8	891.8	960.2	676.1	709.8	985.6	1145.9	673.4	796.4	593.8	681.9	639.1	571.2	701.8	562.9
MT-ND6	303.2	76.8	78.7	82.9	86.2	83.3	126.1	319	362.2	390.2	437.9	1998.7	1815.9	523	436.6
MT-ND5	381.1	416.9	396.4	200.9	237.9	506.1	549.4	412.8	503.6	454.9	480.6	1444.5	1471.1	596.5	467.6
MT-ND3	232.1	181.2	203	401.2	502.1	140.9	130.8	225.1	209.7	154.2	174.3	228.3	287.1	313.9	336.6
MT-CYB	473.8	527.8	481	312.9	335.5	453.2	470.2	526.1	546.5	774.8	748.4	500.4	479.6	520.9	484.1
MT-CO1	2542.5	2341.5	2288.8	2088.3	1902.8	2313.5	2027	2409.9	2104.5	2831.6	2560.2	1330.2	1386.8	1669.2	1956.5
MT-CO2	869	1504.8	1516.5	1792.7	1674.4	767.4	836.1	1266.3	1291.7	1157	1133.2	599.8	711.5	915.1	1053.2
MT-CO3	1684.6	844.3	853.4	1204.8	1221.1	1791.8	1541.9	1911.1	1531.4	1855.5	1787.5	659.1	662.5	2139.6	2487.6
MT-ATP8	683.5	711.5	727.7	767.5	771	474.9	507.7	420.6	487.3	192.8	246.4	535.9	424.8	441.9	349.3
MT-ATP6	764.7	811	792.6	977.2	878.1	676.8	790.8	539.7	664.1	523.2	548.8	408.3	426	668.8	538.7
RPKM
	Fibroblast-3	Myoblast-3	Myoblast-4	Myocyte-3	Myocyte-4	Hela-5	Hela-6	HEK-1	HEK-2	HEK-3	HEK-4	HEK_KO-2	HEK_KO-3	HEK_KOplWT-2	HEK_KOplWT-3
NDUFS1	45.4	61.2	64	63.3	60.5	94.3	96.3	100.6	102.2	98.8	99.6	119.2	120.3	106.2	96.5
NDUFV1	52.4	31.3	34.5	33.2	52.5	105.2	98	145.9	147	155.3	131.6	175.7	176.6	143.2	128.9
NDUFS2	36.1	48.6	34.3	54.7	62.7	100.4	114.3	139.2	146.2	138.8	143.5	135.5	134	148.2	127.9
NDUFS3	23.8	41.1	32	77.5	42.4	140.5	119.6	101	101	83.5	93.1	104	109.8	120.7	110.9
NDUFV2	36.8	113.2	91.8	158.3	159.9	174.3	168.9	108.1	96.2	109.7	106.5	113.2	93.4	109.7	123.3
NDUFS7	21.7	13.1	12.8	24.8	25.1	11.9	10.7	58.3	54.9	66.4	46.6	55.5	57.1	52	66.1
NDUFS8	42.3	55.2	44.5	29.8	38.4	95.9	85.3	163.6	159.3	155.5	128.9	145.1	178.5	156.7	176.9
CYC1	71.9	47.6	61.1	80.8	72.4	131.3	149	423.4	433	339.1	298	368.9	423.2	385.4	374.8
UQCR10	45.1	183	243.8	350.1	417.9	191.7	149.3	456.6	363.5	348.8	307.3	321.9	309.1	421.7	457
UQCR11	54.4	135.6	163.2	458.2	262.4	144.9	113.5	416.6	382.1	302.1	293.4	401.8	457.8	417	356.3
UQCRB	55	197.6	274.2	437.7	611	312.6	256.6	214.2	210.6	242.1	244.5	270.2	249.8	160.3	178.8
UQCRC1	70	65.1	73.4	82.6	47.2	162.8	165.9	224.4	237.5	182.3	181.1	196.1	191.9	197.5	176.2
UQCRC2	52.5	86.4	93.3	200.9	133.9	162.3	155.1	216.9	216	180.1	187.2	275.8	274.4	236.2	214.5
UQCRFS1	56.8	110.9	113.1	209.1	178.8	148.1	158	233.3	231.3	203	204.6	212.1	213.9	259.3	254.5
UQCRH	51.1	148.4	225	311.3	309.3	530	467.6	487.1	490.3	458.5	409.4	629.1	612	466.6	484.2
UQCRQ	115.6	359.7	513.9	1353.4	669	834	712.6	561.5	518	504	436.8	741.7	814.1	675.1	738.5
COX4I12	107.3	139.2	127.9	156.7	181	315.6	390.1	530.4	463.5	489.3	412.6	513.4	557.3	503.4	524
COX5A	33.8	110.7	105.6	191.6	180.4	172	204	156.2	150.3	241.4	275	132.6	124.3	94	157.5
COX5B	105	283	292.1	596.7	508.8	195.9	223	462.7	496.7	423.1	325.3	514.2	588.7	463.3	425
COX6A12	177	216	198.9	411.8	417.8	308.4	363.8	727.7	654	449.6	456.4	764.4	762.5	627.8	643.5
COX6B12	55.1	190.2	220.4	367.7	432.8	657.8	563.2	310.2	302	259.6	201	297.1	308.2	300.3	365.3
COX7A12	177.9	223.9	260	521.2	434.1	295.2	249.8	278.9	245.6	259.4	226.4	401.7	332.4	242.2	219.9
COX7B12	59.7	285.4	417.1	772.9	1233.1	1508.3	1364.1	539.7	492.3	455.5	421.4	631.4	582.6	505.9	512.6
COX6C	58.7	272.6	451.9	739.9	1136.3	500.8	488.4	366.2	312	395.3	346.7	410.9	410.6	251.5	297.7
COX7C	105.8	419.8	592.2	1295.9	1346.9	1372.9	1069.1	665.8	494.5	580.4	489.1	1032.7	996.6	808.2	1097.4
COX8A	161.9	139.7	148.6	250.8	142	389.8	351	504	492.3	447.4	384.8	533.3	590.9	484.1	509.7
ATP5F1A	129.6	148.1	157.6	217.3	201	471	430.9	354.9	387.3	308.2	317	435.1	411.1	408.5	366
ATP5F1B	224.6	341.2	316.1	500.8	351.8	732.3	707.9	986.9	992.7	854.5	819.2	1014.6	979.2	1123.7	1010.1
ATP5F1C	61.3	189.9	300.4	562	417	202	180.6	323.7	294.1	295.2	287.9	393.2	346.9	350.7	357.3
ATP5F1D	64.5	57.4	37.2	81.7	116.6	19.3	30.6	178.7	153.1	131.8	129.8	120.7	153.6	148.2	190.5
ATP5F1E	159.3	526.8	616.4	1567.7	1671.1	1554.7	1525.6	459.2	372.8	427.4	424.4	613.5	500.9	450.3	554
ATP5IF1	25.5	65.9	103.9	67.3	125.2	200.5	209.4	255.5	237	271.4	233	215	192.1	262.8	295.6
ATP5MC123	250	370.6	439.4	659.7	548.2	1526.7	1438.6	1286.8	1130.4	832.9	950	1139.5	1180.9	1337.1	1488.5
ATP5MD	64.2	302.1	438.2	823	1030.2	583.6	386.3	447.8	376.8	439	401.4	517.3	407.3	398.6	476.9
ATP5ME	63.8	224.3	345.7	873.4	738.2	359.5	342.2	352.1	309.2	310.9	271.9	387.2	360.1	341.8	370.8
ATP5MF	87.9	106.7	109.3	218	169.5	595.2	590.9	491	429.5	355.5	358.6	489	440.8	495.1	549
ATP5MG	83.5	153.4	186.3	484.3	296.2	269.3	265	351	345.2	288.7	288.1	412.2	407.3	405.5	354.5
ATP5MPL	21.9	49.2	78	158.5	120.6	162.2	121.6	124.4	106.9	124.3	105.4	116.9	113.9	123.2	151.7
ATP5PB	72.7	146	179.4	333.3	225.8	523.4	434	448.8	451.7	404	407.2	451.4	438.5	485.7	488.5
ATP5PD	66.1	148.6	190	363.7	376.8	484.2	422.8	175.6	167.1	163	180.1	203.9	206.6	167	183.5
ATP5PF	53.7	172.7	194.6	357.1	353.2	133.8	179	198.1	178.5	168.5	171.8	171.6	179.8	175.6	194.5
ATP5PO	61.4	228.7	291.3	587.7	484.4	319.1	295.7	335.6	293	312.6	304.8	310	300.3	291.5	331.8
