## Supplementary material for "Balanced mitochondrial and cytosolic translatomes underlie the biogenesis of human respiratory complexes": Table S4

### Sheet: Legend
GO term out put
Flags used for GO analysis in R package clusterProfiler
keyType = "ENSEMBL",
OrgDb = org.Hs.eg.db,
ont = "BP",
pAdjustMethod = "BH",
pvalueCutoff = 0.05,
qvalueCutoff = 0.05,
readable = TRUE
Flags used to simplify GO-terms as part of clusterProfiler package (used for Fig. 4E)
cutoff = 0.2
by = "p.adjust"
select_fun = min
measure = "Wang"
semData = NULL

### Sheet: Filtered GO-terms Fig. 4E
ID	Description	GeneRatio	BgRatio	pvalue	p.adjust	qvalue	geneID	Count
GO:0035967	cellular response to topologically incorrect protein	13/241	161/16918	5.31986e-07	0.000798298	0.000738095	ACADVL/ASNS/ATF3/CREBRF/CUL7/DDIT3/DNAJB9/ERN1/PPP1R15A/PRKN/STC2/UBE2W/WIPI1	13
GO:0034976	response to endoplasmic reticulum stress	17/241	283/16918	6.66837e-07	0.000798298	0.000738095	ACADVL/ASNS/ATF3/BBC3/CREBRF/CUL7/DDIT3/DNAJB9/ERN1/JUN/NIBAN1/NUPR1/PMAIP1/PPP1R15A/PRKN/STC2/WIPI1	17
GO:0034620	cellular response to unfolded protein	12/241	140/16918	7.74795e-07	0.000798298	0.000738095	ACADVL/ASNS/ATF3/CREBRF/CUL7/DDIT3/DNAJB9/ERN1/PPP1R15A/PRKN/STC2/WIPI1	12
GO:0043433	negative regulation of DNA-binding transcription factor activity	10/241	160/16918	0.000100477	0.0310573	0.0287151	COMMD7/DDIT3/FLNA/COMMD7/ID1/ID2/ID3/NFKBIL1/NUPR1/PIM1	10
GO:0043392	negative regulation of DNA binding	6/241	54/16918	0.00011447	0.032166	0.0297402	CPNE1/DDIT3/ID1/ID2/ID3/JUN	6
GO:1905897	regulation of response to endoplasmic reticulum stress	7/241	83/16918	0.000180529	0.0465012	0.0429944	DDIT3/DNAJB9/ERN1/NUPR1/PMAIP1/PPP1R15A/PRKN	7

### Sheet: Up regulated gene Fig. S6I
ID	Description	GeneRatio	BgRatio	pvalue	p.adjust	qvalue	geneID	Count
GO:0035967	cellular response to topologically incorrect protein	13/241	161/16918	5.31986e-07	0.000798298	0.000738095	ACADVL/ASNS/ATF3/CREBRF/CUL7/DDIT3/DNAJB9/ERN1/PPP1R15A/PRKN/STC2/UBE2W/WIPI1	13
GO:0034976	response to endoplasmic reticulum stress	17/241	283/16918	6.66837e-07	0.000798298	0.000738095	ACADVL/ASNS/ATF3/BBC3/CREBRF/CUL7/DDIT3/DNAJB9/ERN1/JUN/NIBAN1/NUPR1/PMAIP1/PPP1R15A/PRKN/STC2/WIPI1	17
GO:0034620	cellular response to unfolded protein	12/241	140/16918	7.74795e-07	0.000798298	0.000738095	ACADVL/ASNS/ATF3/CREBRF/CUL7/DDIT3/DNAJB9/ERN1/PPP1R15A/PRKN/STC2/WIPI1	12
GO:0030968	endoplasmic reticulum unfolded protein response	11/241	121/16918	1.25639e-06	0.000970876	0.000897659	ACADVL/ASNS/ATF3/CREBRF/CUL7/DDIT3/DNAJB9/ERN1/PPP1R15A/STC2/WIPI1	11
GO:0035966	response to topologically incorrect protein	13/241	198/16918	5.41059e-06	0.00334482	0.00309258	ACADVL/ASNS/ATF3/CREBRF/CUL7/DDIT3/DNAJB9/ERN1/PPP1R15A/PRKN/STC2/UBE2W/WIPI1	13
GO:0006986	response to unfolded protein	12/241	175/16918	8.03176e-06	0.00413769	0.00382565	ACADVL/ASNS/ATF3/CREBRF/CUL7/DDIT3/DNAJB9/ERN1/PPP1R15A/PRKN/STC2/WIPI1	12
GO:0045667	regulation of osteoblast differentiation	9/241	112/16918	3.19703e-05	0.0124358	0.011498	CCN1/DDR2/ID1/ID2/ID3/JAG1/JUND/NPNT/TRPM4	9
GO:0007050	cell cycle arrest	13/241	234/16918	3.21859e-05	0.0124358	0.011498	CDKN1A/CDKN1B/DDIT3/DUSP1/ERN1/GADD45A/HBP1/ID2/ING4/MYC/PPP1R15A/PRKAB2/SOX4	13
GO:0071850	mitotic cell cycle arrest	4/241	17/16918	8.26147e-05	0.0283736	0.0262338	CDKN1A/CDKN1B/DUSP1/GADD45A	4
GO:0043433	negative regulation of DNA-binding transcription factor activity	10/241	160/16918	0.000100477	0.0310573	0.0287151	COMMD7/DDIT3/FLNA/COMMD7/ID1/ID2/ID3/NFKBIL1/NUPR1/PIM1	10
GO:0043392	negative regulation of DNA binding	6/241	54/16918	0.00011447	0.032166	0.0297402	CPNE1/DDIT3/ID1/ID2/ID3/JUN	6
GO:1905897	regulation of response to endoplasmic reticulum stress	7/241	83/16918	0.000180529	0.0465012	0.0429944	DDIT3/DNAJB9/ERN1/NUPR1/PMAIP1/PPP1R15A/PRKN	7
GO:0036499	PERK-mediated unfolded protein response	4/241	21/16918	0.000198648	0.0472324	0.0436704	ASNS/ATF3/DDIT3/PPP1R15A	4

### Sheet: Down regulated gene Fig. S6I
ID	Description	GeneRatio	BgRatio	pvalue	p.adjust	qvalue	geneID	Count
GO:0006334	nucleosome assembly	18/301	139/16918	5.13311e-11	1.58254e-07	1.49725e-07	ASF1B/GRWD1/H1-3/H2BC7/H2BC8/H3C1/H3C6/H3C12/H4C2/H4C8/H2BC21/H2BC18/H3C13/H4C14/H4C15/H3-4/H4-16/NAP1L3	18
GO:0031497	chromatin assembly	18/301	159/16918	4.8705e-10	7.50788e-07	7.10324e-07	ASF1B/GRWD1/H1-3/H2BC7/H2BC8/H3C1/H3C6/H3C12/H4C2/H4C8/H2BC21/H2BC18/H3C13/H4C14/H4C15/H3-4/H4-16/NAP1L3	18
GO:0000183	chromatin silencing at rDNA	10/301	38/16918	8.33243e-10	8.56296e-07	8.10146e-07	BEND3/H3C1/H3C6/H3C12/H4C2/H4C8/H3C13/H4C14/H4C15/H4-16	10
GO:0006335	DNA replication-dependent nucleosome assembly	9/301	30/16918	1.63416e-09	1.00762e-06	9.53315e-07	ASF1B/H3C1/H3C6/H3C12/H4C2/H4C8/H4C14/H4C15/H4-16	9
GO:0034723	DNA replication-dependent nucleosome organization	9/301	30/16918	1.63416e-09	1.00762e-06	9.53315e-07	ASF1B/H3C1/H3C6/H3C12/H4C2/H4C8/H4C14/H4C15/H4-16	9
GO:0034728	nucleosome organization	18/301	178/16918	3.06124e-09	1.50773e-06	1.42647e-06	ASF1B/GRWD1/H1-3/H2BC7/H2BC8/H3C1/H3C6/H3C12/H4C2/H4C8/H2BC21/H2BC18/H3C13/H4C14/H4C15/H3-4/H4-16/NAP1L3	18
GO:0006119	oxidative phosphorylation	16/301	140/16918	3.97872e-09	1.50773e-06	1.42647e-06	DNAJC30/ATP6/ATP8/COX1/COX2/COX3/CYTB/ND1/ND2/ND3/ND4/ND4L/ND5/ND6/PPIF/SNCA	16
GO:0046034	ATP metabolic process	23/301	299/16918	4.2271e-09	1.50773e-06	1.42647e-06	BEND3/CTNS/DNAJC30/HSPA1A/HSPA1B/ATP6/ATP8/COX1/COX2/COX3/CYTB/ND1/ND2/ND3/ND4/ND4L/ND5/ND6/PPIF/SLC25A13/SLC2A6/SNCA/ZBTB7A	23
GO:0006323	DNA packaging	19/301	204/16918	4.4014e-09	1.50773e-06	1.42647e-06	ASF1B/GRWD1/H1-3/H2BC7/H2BC8/H3C1/H3C6/H3C12/H4C2/H4C8/H2BC21/H2BC18/H3C13/H4C14/H4C15/H3-4/H4-16/NAP1L3/PHF23	19
GO:0009205	purine ribonucleoside triphosphate metabolic process	24/301	328/16918	5.17102e-09	1.59023e-06	1.50453e-06	BEND3/CTNS/DNAJC30/HSPA1A/HSPA1B/MOCS3/ATP6/ATP8/COX1/COX2/COX3/CYTB/ND1/ND2/ND3/ND4/ND4L/ND5/ND6/PPIF/SLC25A13/SLC2A6/SNCA/ZBTB7A	24
GO:0006333	chromatin assembly or disassembly	18/301	185/16918	5.67388e-09	1.59023e-06	1.50453e-06	ASF1B/GRWD1/H1-3/H2BC7/H2BC8/H3C1/H3C6/H3C12/H4C2/H4C8/H2BC21/H2BC18/H3C13/H4C14/H4C15/H3-4/H4-16/NAP1L3	18
GO:0009199	ribonucleoside triphosphate metabolic process	24/301	334/16918	7.37475e-09	1.82631e-06	1.72788e-06	BEND3/CTNS/DNAJC30/HSPA1A/HSPA1B/MOCS3/ATP6/ATP8/COX1/COX2/COX3/CYTB/ND1/ND2/ND3/ND4/ND4L/ND5/ND6/PPIF/SLC25A13/SLC2A6/SNCA/ZBTB7A	24
GO:0009144	purine nucleoside triphosphate metabolic process	24/301	335/16918	7.81785e-09	1.82631e-06	1.72788e-06	BEND3/CTNS/DNAJC30/HSPA1A/HSPA1B/MOCS3/ATP6/ATP8/COX1/COX2/COX3/CYTB/ND1/ND2/ND3/ND4/ND4L/ND5/ND6/PPIF/SLC25A13/SLC2A6/SNCA/ZBTB7A	24
GO:0060964	regulation of gene silencing by miRNA	14/301	109/16918	8.29335e-09	1.82631e-06	1.72788e-06	BCDIN3D/H3C1/H3C6/H3C12/H4C2/H4C8/H3C13/H4C14/H4C15/H4-16/POLR2L/RIPK1/TNRC6A/ZMPSTE24	14
GO:0060968	regulation of gene silencing	16/301	149/16918	9.87285e-09	2.0292e-06	1.91984e-06	BCDIN3D/H1-3/H3C1/H3C6/H3C12/H4C2/H4C8/H3C13/H4C14/H4C15/H4-16/POLR2L/RIPK1/TNRC6A/ZMPSTE24/ZNF304	16
GO:0060147	regulation of posttranscriptional gene silencing	14/301	112/16918	1.18476e-08	2.1486e-06	2.0328e-06	BCDIN3D/H3C1/H3C6/H3C12/H4C2/H4C8/H3C13/H4C14/H4C15/H4-16/POLR2L/RIPK1/TNRC6A/ZMPSTE24	14
GO:0060966	regulation of gene silencing by RNA	14/301	112/16918	1.18476e-08	2.1486e-06	2.0328e-06	BCDIN3D/H3C1/H3C6/H3C12/H4C2/H4C8/H3C13/H4C14/H4C15/H4-16/POLR2L/RIPK1/TNRC6A/ZMPSTE24	14
GO:0035194	posttranscriptional gene silencing by RNA	16/301	152/16918	1.31691e-08	2.25557e-06	2.13401e-06	BCDIN3D/CLP1/H3C1/H3C6/H3C12/H4C2/H4C8/H3C13/H4C14/H4C15/H4-16/POLR2L/RIPK1/SRRT/TNRC6A/ZMPSTE24	16
GO:0016441	posttranscriptional gene silencing	16/301	153/16918	1.44739e-08	2.34859e-06	2.22201e-06	BCDIN3D/CLP1/H3C1/H3C6/H3C12/H4C2/H4C8/H3C13/H4C14/H4C15/H4-16/POLR2L/RIPK1/SRRT/TNRC6A/ZMPSTE24	16
GO:0034470	ncRNA processing	25/301	377/16918	1.7756e-08	2.69516e-06	2.5499e-06	ADAT3/BCDIN3D/CLP1/DHX37/GEMIN4/INTS5/LCMT2/METTL1/MOCS3/MRM1/NOL6/NOL9/NSUN2/POP7/PUS1/RPP25/RPUSD2/RRP15/SEPHS2/SRRT/TRMO/TRMU/UTP20/UTP3/WDR4	25
GO:0051290	protein heterotetramerization	10/301	51/16918	1.83582e-08	2.69516e-06	2.5499e-06	FARSA/H3C1/H3C6/H3C12/H4C2/H4C8/H4C14/H4C15/H3-4/H4-16	10
GO:0009141	nucleoside triphosphate metabolic process	24/301	354/16918	2.27114e-08	3.1827e-06	3.01117e-06	BEND3/CTNS/DNAJC30/HSPA1A/HSPA1B/MOCS3/ATP6/ATP8/COX1/COX2/COX3/CYTB/ND1/ND2/ND3/ND4/ND4L/ND5/ND6/PPIF/SLC25A13/SLC2A6/SNCA/ZBTB7A	24
GO:0009451	RNA modification	16/301	159/16918	2.51196e-08	3.36712e-06	3.18565e-06	ADAT3/BCDIN3D/CMTR2/LCMT2/MEPCE/METTL1/MOCS3/MRM1/NSUN2/PUS1/RPUSD1/RPUSD2/SEPHS2/TRMO/TRMU/WDR4	16
GO:0009167	purine ribonucleoside monophosphate metabolic process	23/301	334/16918	3.38075e-08	4.34285e-06	4.10879e-06	BEND3/CTNS/DNAJC30/HSPA1A/HSPA1B/ATP6/ATP8/COX1/COX2/COX3/CYTB/ND1/ND2/ND3/ND4/ND4L/ND5/ND6/PPIF/SLC25A13/SLC2A6/SNCA/ZBTB7A	23
GO:0009126	purine nucleoside monophosphate metabolic process	23/301	335/16918	3.57234e-08	4.40541e-06	4.16798e-06	BEND3/CTNS/DNAJC30/HSPA1A/HSPA1B/ATP6/ATP8/COX1/COX2/COX3/CYTB/ND1/ND2/ND3/ND4/ND4L/ND5/ND6/PPIF/SLC25A13/SLC2A6/SNCA/ZBTB7A	23
GO:0035195	gene silencing by miRNA	15/301	143/16918	3.95492e-08	4.68963e-06	4.43688e-06	BCDIN3D/H3C1/H3C6/H3C12/H4C2/H4C8/H3C13/H4C14/H4C15/H4-16/POLR2L/RIPK1/SRRT/TNRC6A/ZMPSTE24	15
GO:0008033	tRNA processing	14/301	128/16918	6.64595e-08	7.58869e-06	7.1797e-06	ADAT3/BCDIN3D/CLP1/LCMT2/METTL1/MOCS3/NSUN2/POP7/PUS1/RPP25/SEPHS2/TRMO/TRMU/WDR4	14
GO:0009161	ribonucleoside monophosphate metabolic process	23/301	348/16918	7.17298e-08	7.89796e-06	7.4723e-06	BEND3/CTNS/DNAJC30/HSPA1A/HSPA1B/ATP6/ATP8/COX1/COX2/COX3/CYTB/ND1/ND2/ND3/ND4/ND4L/ND5/ND6/PPIF/SLC25A13/SLC2A6/SNCA/ZBTB7A	23
GO:0042775	mitochondrial ATP synthesis coupled electron transport	12/301	94/16918	1.05076e-07	1.11707e-05	1.05686e-05	COX1/COX2/COX3/CYTB/ND1/ND2/ND3/ND4/ND4L/ND5/ND6/SNCA	12
GO:0042773	ATP synthesis coupled electron transport	12/301	95/16918	1.18378e-07	1.18489e-05	1.12103e-05	COX1/COX2/COX3/CYTB/ND1/ND2/ND3/ND4/ND4L/ND5/ND6/SNCA	12
GO:0022904	respiratory electron transport chain	13/301	114/16918	1.20022e-07	1.18489e-05	1.12103e-05	COX1/COX2/COX3/CYTB/ND1/ND2/ND3/ND4/ND4L/ND5/ND6/SLC25A13/SNCA	13
GO:0031047	gene silencing by RNA	16/301	178/16918	1.22986e-07	1.18489e-05	1.12103e-05	BCDIN3D/CLP1/H3C1/H3C6/H3C12/H4C2/H4C8/H3C13/H4C14/H4C15/H4-16/POLR2L/RIPK1/SRRT/TNRC6A/ZMPSTE24	16
GO:0009123	nucleoside monophosphate metabolic process	23/301	368/16918	1.9622e-07	1.83317e-05	1.73437e-05	BEND3/CTNS/DNAJC30/HSPA1A/HSPA1B/ATP6/ATP8/COX1/COX2/COX3/CYTB/ND1/ND2/ND3/ND4/ND4L/ND5/ND6/PPIF/SLC25A13/SLC2A6/SNCA/ZBTB7A	23
GO:0006399	tRNA metabolic process	16/301	190/16918	3.0169e-07	2.66445e-05	2.52085e-05	ADAT3/BCDIN3D/CLP1/FARSA/LCMT2/METTL1/MOCS3/NSUN2/POLR2L/POP7/PUS1/RPP25/SEPHS2/TRMO/TRMU/WDR4	16
GO:0065004	protein-DNA complex assembly	18/301	240/16918	3.11606e-07	2.66445e-05	2.52085e-05	ASF1B/GRWD1/H1-3/H2BC7/H2BC8/H3C1/H3C6/H3C12/H4C2/H4C8/H2BC21/H2BC18/H3C13/H4C14/H4C15/H3-4/H4-16/NAP1L3	18
GO:0006400	tRNA modification	11/301	85/16918	3.1223e-07	2.66445e-05	2.52085e-05	ADAT3/BCDIN3D/LCMT2/METTL1/MOCS3/NSUN2/PUS1/SEPHS2/TRMO/TRMU/WDR4	11
GO:0071103	DNA conformation change	21/301	321/16918	3.19768e-07	2.66445e-05	2.52085e-05	ASF1B/CHTF8/GINS1/GRWD1/H1-3/H2BC7/H2BC8/H3C1/H3C6/H3C12/H4C2/H4C8/H2BC21/H2BC18/H3C13/H4C14/H4C15/H3-4/H4-16/NAP1L3/PHF23	21
GO:0016458	gene silencing	19/301	268/16918	3.48433e-07	2.82689e-05	2.67454e-05	BCDIN3D/BEND3/CLP1/H1-3/H3C1/H3C6/H3C12/H4C2/H4C8/H3C13/H4C14/H4C15/H4-16/POLR2L/RIPK1/SRRT/TNRC6A/ZMPSTE24/ZNF304	19
GO:0040029	regulation of gene expression, epigenetic	21/301	325/16918	3.92295e-07	3.10115e-05	2.93401e-05	BCDIN3D/BEND3/CD3EAP/CLP1/H1-3/H3C1/H3C6/H3C12/H4C2/H4C8/H3C13/H4C14/H4C15/H4-16/POLR2L/RIPK1/SRRT/TDG/TNRC6A/ZMPSTE24/ZNF304	21
GO:0006342	chromatin silencing	12/301	112/16918	7.30884e-07	5.63329e-05	5.32968e-05	BEND3/H1-3/H3C1/H3C6/H3C12/H4C2/H4C8/H3C13/H4C14/H4C15/H4-16/ZNF304	12
GO:0030219	megakaryocyte differentiation	11/301	94/16918	8.76756e-07	6.59278e-05	6.23746e-05	H3C1/H3C6/H3C12/H4C2/H4C8/H3C13/H4C14/H4C15/H4-16/SRF/TNRC6A	11
GO:1902600	proton transmembrane transport	14/301	159/16918	9.79919e-07	7.19307e-05	6.8054e-05	ATP6V0C/ATP6V0D1/DNAJC30/ATP6/ATP8/COX1/COX2/COX3/CYTB/ND4/PPIF/SLC2A6/SLC9A2/SLC9A3R1	14
GO:0045652	regulation of megakaryocyte differentiation	10/301	77/16918	1.04798e-06	7.51378e-05	7.10882e-05	H3C1/H3C6/H3C12/H4C2/H4C8/H3C13/H4C14/H4C15/H4-16/TNRC6A	10
GO:0051291	protein heterooligomerization	12/301	125/16918	2.37323e-06	0.000166288	0.000157326	FARSA/H3C1/H3C6/H3C12/H4C2/H4C8/H4C14/H4C15/H3-4/H4-16/MAT2A/RIPK1	12
GO:0071824	protein-DNA complex subunit organization	18/301	280/16918	2.89893e-06	0.000198609	0.000187905	ASF1B/GRWD1/H1-3/H2BC7/H2BC8/H3C1/H3C6/H3C12/H4C2/H4C8/H2BC21/H2BC18/H3C13/H4C14/H4C15/H3-4/H4-16/NAP1L3	18
GO:0045814	negative regulation of gene expression, epigenetic	12/301	128/16918	3.04837e-06	0.000204307	0.000193296	BEND3/H1-3/H3C1/H3C6/H3C12/H4C2/H4C8/H3C13/H4C14/H4C15/H4-16/ZNF304	12
GO:0010939	regulation of necrotic cell death	6/301	25/16918	4.01914e-06	0.000263639	0.00024943	FADD/FZD9/COX2/PPIF/RIPK1/SPATA2	6
GO:0006120	mitochondrial electron transport, NADH to ubiquinone	8/301	54/16918	4.67651e-06	0.000300368	0.00028418	ND1/ND2/ND3/ND4/ND4L/ND5/ND6/SNCA	8
GO:0043484	regulation of RNA splicing	12/301	134/16918	4.92363e-06	0.000309786	0.000293091	FUS/HSPA1A/RBM38/SF3B4/SRSF1/SRSF2/SRSF5/SRSF6/SRSF8/TRA2A/TRA2B/ZBTB7A	12
GO:0000380	alternative mRNA splicing, via spliceosome	9/301	76/16918	7.94538e-06	0.000489912	0.000463508	HNRNPM/SFPQ/SRSF1/SRSF2/SRSF5/SRSF6/SRSF8/TRA2B/ZBTB7A	9
GO:0001510	RNA methylation	9/301	78/16918	9.85934e-06	0.000596007	0.000563885	BCDIN3D/CMTR2/LCMT2/MEPCE/METTL1/MRM1/NSUN2/TRMO/WDR4	9
GO:0000377	RNA splicing, via transesterification reactions with bulged adenosine as nucleophile	19/301	337/16918	1.02852e-05	0.000598286	0.000566041	CLP1/FUS/GEMIN4/HNRNPM/PCF11/POLR2L/SF3B4/SFPQ/SNRNP25/SRRT/SRSF1/SRSF2/SRSF5/SRSF6/SRSF8/TRA2A/TRA2B/WDR77/ZBTB7A	19
GO:0000398	mRNA splicing, via spliceosome	19/301	337/16918	1.02852e-05	0.000598286	0.000566041	CLP1/FUS/GEMIN4/HNRNPM/PCF11/POLR2L/SF3B4/SFPQ/SNRNP25/SRRT/SRSF1/SRSF2/SRSF5/SRSF6/SRSF8/TRA2A/TRA2B/WDR77/ZBTB7A	19
GO:0051262	protein tetramerization	13/301	170/16918	1.13196e-05	0.000646268	0.000611437	DHRS4/FARSA/H3C1/H3C6/H3C12/H4C2/H4C8/H4C14/H4C15/H3-4/H4-16/KCNC3/SNCA	13
GO:0000375	RNA splicing, via transesterification reactions	19/301	340/16918	1.16552e-05	0.000653328	0.000618117	CLP1/FUS/GEMIN4/HNRNPM/PCF11/POLR2L/SF3B4/SFPQ/SNRNP25/SRRT/SRSF1/SRSF2/SRSF5/SRSF6/SRSF8/TRA2A/TRA2B/WDR77/ZBTB7A	19
GO:0045653	negative regulation of megakaryocyte differentiation	5/301	18/16918	1.2217e-05	0.000672589	0.00063634	H4C2/H4C8/H4C14/H4C15/H4-16	5
GO:0022900	electron transport chain	13/301	182/16918	2.34536e-05	0.00126855	0.00120018	COX1/COX2/COX3/CYTB/ND1/ND2/ND3/ND4/ND4L/ND5/ND6/SLC25A13/SNCA	13
GO:0008380	RNA splicing	21/301	427/16918	2.77521e-05	0.00147517	0.00139566	CLP1/FUS/GEMIN4/HNRNPM/HSPA1A/PCF11/POLR2L/RBM38/SF3B4/SFPQ/SNRNP25/SRRT/SRSF1/SRSF2/SRSF5/SRSF6/SRSF8/TRA2A/TRA2B/WDR77/ZBTB7A	21
GO:0045333	cellular respiration	13/301	189/16918	3.4866e-05	0.0018219	0.00172371	COX1/COX2/COX3/CYTB/ND1/ND2/ND3/ND4/ND4L/ND5/ND6/SLC25A13/SNCA	13
GO:0030488	tRNA methylation	6/301	39/16918	6.00539e-05	0.00308577	0.00291946	BCDIN3D/LCMT2/METTL1/NSUN2/TRMO/WDR4	6
GO:0048024	regulation of mRNA splicing, via spliceosome	9/301	98/16918	6.23863e-05	0.00315307	0.00298313	SF3B4/SRSF1/SRSF2/SRSF5/SRSF6/SRSF8/TRA2A/TRA2B/ZBTB7A	9
GO:0045637	regulation of myeloid cell differentiation	14/301	243/16918	0.000120541	0.00599398	0.00567093	FADD/H3C1/H3C6/H3C12/H4C2/H4C8/H3C13/H4C14/H4C15/H4-16/HSPA1A/HSPA1B/RIPK1/TNRC6A	14
GO:0030099	myeloid cell differentiation	19/301	407/16918	0.000132665	0.00647051	0.00612178	FADD/H3C1/H3C6/H3C12/H4C2/H4C8/H3C13/H4C14/H4C15/H4-16/HSPA1A/HSPA1B/MAEA/MT1G/RIPK1/SRF/TFRC/TNRC6A/ZBTB7A	19
GO:0006303	double-strand break repair via nonhomologous end joining	8/301	85/16918	0.000134321	0.00647051	0.00612178	CYREN/H4C2/H4C8/H4C14/H4C15/H3-4/H4-16/ZBTB7A	8
GO:0000381	regulation of alternative mRNA splicing, via spliceosome	7/301	65/16918	0.00015151	0.00718621	0.00679891	SRSF1/SRSF2/SRSF5/SRSF6/SRSF8/TRA2B/ZBTB7A	7
GO:0015980	energy derivation by oxidation of organic compounds	15/301	280/16918	0.000155515	0.00726445	0.00687294	GBE1/COX1/COX2/COX3/CYTB/ND1/ND2/ND3/ND4/ND4L/ND5/ND6/PPP1R3F/SLC25A13/SNCA	15
GO:0060544	regulation of necroptotic process	4/301	17/16918	0.000194672	0.00895783	0.00847505	FADD/FZD9/RIPK1/SPATA2	4
GO:0070265	necrotic cell death	6/301	49/16918	0.000221757	0.0100541	0.00951219	FADD/FZD9/COX2/PPIF/RIPK1/SPATA2	6
GO:1903311	regulation of mRNA metabolic process	16/301	324/16918	0.000239527	0.0107023	0.0101255	DHX34/HNRNPM/HSPA1A/PSME3/RBM38/SF3B4/SRSF1/SRSF2/SRSF5/SRSF6/SRSF8/TNRC6A/TRA2A/TRA2B/ZBTB7A/ZC3HAV1	16
GO:0000726	non-recombinational repair	8/301	93/16918	0.000251478	0.0110758	0.0104789	CYREN/H4C2/H4C8/H4C14/H4C15/H3-4/H4-16/ZBTB7A	8
GO:0032200	telomere organization	11/301	173/16918	0.000276362	0.0120003	0.0113536	FEN1/H3C1/H3C6/H3C12/H4C2/H4C8/H4C14/H4C15/H3-4/H4-16/PPP1R10	11
GO:0006488	dolichol-linked oligosaccharide biosynthetic process	4/301	19/16918	0.000308259	0.0130917	0.0123861	ALG1/ALG8/DOLK/MPDU1	4
GO:0033120	positive regulation of RNA splicing	5/301	34/16918	0.000314235	0.0130917	0.0123861	HSPA1A/SF3B4/SRSF5/TRA2A/TRA2B	5
GO:0045292	mRNA cis splicing, via spliceosome	5/301	34/16918	0.000314235	0.0130917	0.0123861	SRSF1/SRSF2/SRSF5/SRSF6/SRSF8	5
GO:0070266	necroptotic process	5/301	35/16918	0.000361322	0.0148527	0.0140522	FADD/FZD9/PPIF/RIPK1/SPATA2	5
GO:0006490	oligosaccharide-lipid intermediate biosynthetic process	4/301	20/16918	0.000379956	0.0150287	0.0142187	ALG1/ALG8/DOLK/MPDU1	4
GO:0006336	DNA replication-independent nucleosome assembly	6/301	54/16918	0.000380226	0.0150287	0.0142187	ASF1B/H4C2/H4C8/H4C14/H4C15/H4-16	6
GO:0016233	telomere capping	6/301	54/16918	0.000380226	0.0150287	0.0142187	H4C2/H4C8/H4C14/H4C15/H3-4/H4-16	6
GO:0015931	nucleobase-containing compound transport	13/301	241/16918	0.000396553	0.0154756	0.0146415	LRPPRC/NOL6/NXF1/RIPK1/SFPQ/SLC35A4/SLC35C1/SLC35E3/SRSF1/SRSF2/SRSF5/SRSF6/TST	13
GO:0034724	DNA replication-independent nucleosome organization	6/301	55/16918	0.000420491	0.0162047	0.0153313	ASF1B/H4C2/H4C8/H4C14/H4C15/H4-16	6
GO:0007006	mitochondrial membrane organization	9/301	130/16918	0.000532369	0.0202629	0.0191708	FZD9/HSPA1A/ATP6/ATP8/PPIF/SNCA/TFDP1/TMEM102/YWHAG	9
GO:1903265	positive regulation of tumor necrosis factor-mediated signaling pathway	3/301	10/16918	0.00060987	0.0228766	0.0216437	HSPA1A/HSPA1B/RIPK1	3
GO:1902686	mitochondrial outer membrane permeabilization involved in programmed cell death	6/301	59/16918	0.000615881	0.0228766	0.0216437	FZD9/HSPA1A/PPIF/TFDP1/TMEM102/YWHAG	6
GO:0006839	mitochondrial transport	13/301	253/16918	0.000627285	0.0230228	0.021782	DNAJC30/FZD9/GRPEL1/HSPA1A/ATP6/ATP8/PPIF/SLC25A13/SREBF1/TFDP1/TMEM102/TST/YWHAG	13
GO:0097300	programmed necrotic cell death	5/301	40/16918	0.00068114	0.0247053	0.0233738	FADD/FZD9/PPIF/RIPK1/SPATA2	5
GO:0035794	positive regulation of mitochondrial membrane permeability	6/301	61/16918	0.000736788	0.026413	0.0249895	FZD9/HSPA1A/PPIF/TFDP1/TMEM102/YWHAG	6
GO:2001233	regulation of apoptotic signaling pathway	17/301	396/16918	0.000769899	0.0272458	0.0257774	BCLAF1/DNAJA1/FADD/FZD9/GATA4/HSPA1A/HSPA1B/MAPK7/NACC2/PPIF/PSME3/RIPK1/SFPQ/SLC9A3R1/TFDP1/TMEM102/YWHAG	17
GO:0050684	regulation of mRNA processing	9/301	137/16918	0.000777693	0.0272458	0.0257774	SF3B4/SRSF1/SRSF2/SRSF5/SRSF6/SRSF8/TRA2A/TRA2B/ZBTB7A	9
GO:0007040	lysosome organization	6/301	62/16918	0.000803729	0.0275322	0.0260483	ACP2/GBA/NAGPA/TMEM199/TPCN2/VPS18	6
GO:0080171	lytic vacuole organization	6/301	62/16918	0.000803729	0.0275322	0.0260483	ACP2/GBA/NAGPA/TMEM199/TPCN2/VPS18	6
GO:0090084	negative regulation of inclusion body assembly	3/301	11/16918	0.000827558	0.0280369	0.0265259	HSPA1A/HSPA1B/HSPA2	3
GO:1905710	positive regulation of membrane permeability	6/301	63/16918	0.000875268	0.029331	0.0277502	FZD9/HSPA1A/PPIF/TFDP1/TMEM102/YWHAG	6
GO:0010257	NADH dehydrogenase complex assembly	6/301	64/16918	0.000951614	0.0309623	0.0292936	ND1/ND2/ND3/ND4/ND5/ND6	6
GO:0032981	mitochondrial respiratory chain complex I assembly	6/301	64/16918	0.000951614	0.0309623	0.0292936	ND1/ND2/ND3/ND4/ND5/ND6	6
GO:0046688	response to copper ion	5/301	43/16918	0.000954077	0.0309623	0.0292936	COX1/CYTB/MT1G/MT1X/SNCA	5
GO:0034080	CENP-A containing nucleosome assembly	5/301	44/16918	0.00106093	0.0337202	0.0319028	H4C2/H4C8/H4C14/H4C15/H4-16	5
GO:0061641	CENP-A containing chromatin organization	5/301	44/16918	0.00106093	0.0337202	0.0319028	H4C2/H4C8/H4C14/H4C15/H4-16	5
GO:0032868	response to insulin	13/301	269/16918	0.00110305	0.0347011	0.0328309	ATP6V0C/ATP6V0D1/BCAR1/CITED1/GAL/MAX/NCOA5/PDE3B/SLC2A1/SREBF1/SRSF5/SRSF6/YWHAG	13
GO:1901028	regulation of mitochondrial outer membrane permeabilization involved in apoptotic signaling pathway	5/301	45/16918	0.00117641	0.0366352	0.0346607	FZD9/HSPA1A/TFDP1/TMEM102/YWHAG	5
GO:0006364	rRNA processing	11/301	209/16918	0.00133446	0.0411413	0.038924	DHX37/GEMIN4/MRM1/NOL6/NOL9/POP7/RPP25/RPUSD2/RRP15/UTP20/UTP3	11
GO:0022613	ribonucleoprotein complex biogenesis	18/301	455/16918	0.00137837	0.0420745	0.0398069	CLP1/DDX28/DHX37/EIF5/GEMIN4/MRM1/NOL6/NOL9/POP7/RPP25/RPUSD2/RRP15/SRSF1/SRSF5/SRSF6/UTP20/UTP3/WDR77	18
GO:0036296	response to increased oxygen levels	4/301	28/16918	0.00143567	0.0429726	0.0406566	ATP6V0D1/ATP6/CYTB/TMEM199	4
GO:0038111	interleukin-7-mediated signaling pathway	4/301	28/16918	0.00143567	0.0429726	0.0406566	H3C1/H3C6/H3C12/H3C13	4
GO:0031055	chromatin remodeling at centromere	5/301	48/16918	0.00157881	0.0468027	0.0442802	H4C2/H4C8/H4C14/H4C15/H4-16	5
GO:0033108	mitochondrial respiratory chain complex assembly	7/301	96/16918	0.00162531	0.0477221	0.0451501	ND1/ND2/ND3/ND4/ND5/ND6/SCO2	7
GO:0006302	double-strand break repair	12/301	248/16918	0.0016784	0.0483598	0.0457535	CYREN/FEN1/FUS/H4C2/H4C8/H4C14/H4C15/H3-4/H4-16/SFPQ/SWSAP1/ZBTB7A	12
GO:0016072	rRNA metabolic process	12/301	248/16918	0.0016784	0.0483598	0.0457535	CD3EAP/DHX37/GEMIN4/MRM1/NOL6/NOL9/POP7/RPP25/RPUSD2/RRP15/UTP20/UTP3	12
